# Enzyme family-centred approach identifies helicases as recurrent hemizygous tumour suppressor genes

**DOI:** 10.1101/2024.08.13.607019

**Authors:** Karolin Voßgröne, Francesco Favero, Krushanka Kashyap, F. Germán Rodríguez-González, André Vidas Olsen, Xin Li, Balca R. Mardin, Joachim Weischenfeldt, Claus S. Sørensen

**Affiliations:** Biotech Research and Innovation Centre, University of Copenhagen, Ole Maaløes Vej 5, Copenhagen 2200 N, Denmark; Finsen Laboratory, Copenhagen University Hospital - Rigshospitalet, Copenhagen, Denmark; BioMed X Institute (GmbH), Heidelberg, Germany; Charité - Universitätsmedizin Berlin, Berlin, Germany

**Author notes:** First authors (Karolin Voßgröne, Francesco Favero).

## Abstract

An important goal in cancer research is to identify driver genes and mutations. Reasoning that such mutations often alter enzymatic functions, we investigated the cancer driver role of enzyme families. Using pan-cancer genomic data and established driver mutation catalogues, we found an unexpectedly high rate of mutations in helicases, making helicases the most frequently mutated enzyme family in cancer. Based on both functional perturbation screens and cancer genomic analyses, we provide evidence that cancers with mutated helicases converge on increased genomic instability and faulty DNA repair. We identify a striking phenotype in cells with loss of the helicase Aquarius (AQR). AQR was exclusively hemizygous lost in cancer genomes, which was associated with elevated levels of structural variants and point mutation signatures indicative of homologous recombination deficiency. Finally, we leverage large dependency maps to show that hemizygous loss is a common tumour suppression mechanism among helicases. In summary, we uncover a striking frequency of mutated helicases with key roles in genomic maintenance, and we nominate novel hemizygous cancer driver genes including AQR.
