## Supplemental table 2 for "Enzyme family-centred approach identifies helicases as recurrent hemizygous tumour suppressor genes"

### Sheet: Combined
# p-values for GISTIC peaks for each enzyme family separated by GISTIC deletions (Del) and GISTIC amplifications (Amp)
Enzyme	Del	Amp
glycosidase	6.59324e-06	2.57367e-38
Gprotein	2.89257e-11	1.79983e-14
helicase	2.77253e-12	0.115222
kinase	1.80508e-24	2.02895e-06
lipase	4.92229e-05	8.02104e-09
methyltransferase	1.26838e-10	0.994441
nuclease	4.14664e-16	0.0240086
oxidoreductase	1.75684e-10	7.85539e-06
phosphatase	0.856824	1.39975e-05
protease	0.9508	0.0186514
transaminase	0.000291317	4.6515e-26

### Sheet: fisher_test_per_cancer_type
# fisher's exact test for deletions and amplifications for each enzyme class separated by cancer type
Enzyme	cancer_type	Del	Amp
glycosidase	blca	1	0.000133183
glycosidase	brca	0.999995	7.46547e-19
glycosidase	coad	0.000129318	0.0302972
glycosidase	esca	1	0.0069215
glycosidase	hnsc	0.992959	0.000551569
glycosidase	kirc	1	0.229072
glycosidase	kirp	0.184271	1
glycosidase	lgg	0.000365122	0.215905
glycosidase	lihc	0.544223	6.26435e-08
glycosidase	lusc	0.999999	0.000212427
glycosidase	ov	9.31729e-05	3.58498e-15
glycosidase	paad	0.43969	0.578614
glycosidase	prad	0.946107	0.0700591
glycosidase	skcm	3.13069e-05	0.42103
glycosidase	thca	1	1
glycosidase	thym	1	1
Gprotein	blca	0.0164567	1.06274e-07
Gprotein	brca	0.665152	0.985774
Gprotein	coad	1.2365e-07	0.000185272
Gprotein	esca	0.882297	0.362016
Gprotein	hnsc	0.261147	0.894971
Gprotein	kirc	0.347779	0.76659
Gprotein	kirp	0.0564075	1
Gprotein	lgg	0.499096	0.000275168
Gprotein	lihc	2.64572e-09	0.194606
Gprotein	lusc	1	1.64361e-09
Gprotein	ov	0.209251	0.00820393
Gprotein	paad	0.926979	0.0100688
Gprotein	prad	0.000108535	0.415852
Gprotein	skcm	0.681441	0.502278
Gprotein	thca	1	1
Gprotein	thym	1	1
helicase	blca	8.46236e-05	5.78446e-05
helicase	brca	0.00129639	0.26972
helicase	coad	0.0308023	0.886179
helicase	esca	0.195642	0.851454
helicase	hnsc	0.00153616	0.948915
helicase	kirc	2.03173e-07	0.998503
helicase	kirp	0.0982308	1
helicase	lgg	0.844754	0.15494
helicase	lihc	0.419781	0.861421
helicase	lusc	1.62101e-05	0.688772
helicase	ov	0.418242	0.0872776
helicase	paad	0.120719	0.0118926
helicase	prad	1	0.800328
helicase	skcm	0.868101	0.987208
helicase	thca	1	1
helicase	thym	1	1
kinase	blca	2.45628e-05	1
kinase	brca	1.15777e-09	1
kinase	coad	0.00930716	0.833161
kinase	esca	0.656002	0.982871
kinase	hnsc	0.000168466	3.21787e-10
kinase	kirc	0.0143529	0.983423
kinase	kirp	0.0341174	1
kinase	lgg	0.999948	0.997081
kinase	lihc	1.80274e-05	1
kinase	lusc	0.0849526	0.999993
kinase	ov	8.88261e-08	3.95939e-08
kinase	paad	0.12506	0.929969
kinase	prad	3.06996e-05	0.0974742
kinase	skcm	0.548969	0.985811
kinase	thca	1	1
kinase	thym	1	1
lipase	blca	0.975634	4.29523e-05
lipase	brca	1	1.0272e-06
lipase	coad	1	0.999997
lipase	esca	0.00018133	0.922963
lipase	hnsc	1.60931e-09	0.999999
lipase	kirc	0.00548741	0.0149179
lipase	kirp	1	1
lipase	lgg	0.184817	0.000733183
lipase	lihc	0.998534	0.0116283
lipase	lusc	0.752515	1
lipase	ov	1	0.155345
lipase	paad	0.682699	0.103302
lipase	prad	1	0.79034
lipase	skcm	0.980419	0.00407872
lipase	thca	1	1
lipase	thym	1	1
methyltransferase	blca	0.0543515	0.999699
methyltransferase	brca	0.454575	0.99923
methyltransferase	coad	0.0589414	0.992725
methyltransferase	esca	0.00218419	0.99995
methyltransferase	hnsc	0.0455739	0.850194
methyltransferase	kirc	0.946481	0.188622
methyltransferase	kirp	0.77084	1
methyltransferase	lgg	0.283504	0.999665
methyltransferase	lihc	0.685527	0.955878
methyltransferase	lusc	0.00301176	0.0656428
methyltransferase	ov	0.00175675	0.919841
methyltransferase	paad	0.080226	0.991177
methyltransferase	prad	1.90266e-10	0.232392
methyltransferase	skcm	0.514406	0.223992
methyltransferase	thca	1	1
methyltransferase	thym	1	1
nuclease	blca	0.112019	0.563139
nuclease	brca	3.36945e-08	0.049985
nuclease	coad	0.105802	0.0555871
nuclease	esca	0.589287	0.0488034
nuclease	hnsc	0.421475	0.776976
nuclease	kirc	0.999571	0.0323935
nuclease	kirp	0.965538	1
nuclease	lgg	0.531795	0.0268388
nuclease	lihc	0.697327	0.376987
nuclease	lusc	3.30484e-05	0.142911
nuclease	ov	5.17966e-07	0.999999
nuclease	paad	0.258909	0.960136
nuclease	prad	4.17399e-10	0.961672
nuclease	skcm	0.930305	0.00640051
nuclease	thca	1	1
nuclease	thym	1	1
oxidoreductase	blca	0.309478	1
oxidoreductase	brca	1.07435e-06	0.259676
oxidoreductase	coad	0.580703	4.15032e-05
oxidoreductase	esca	0.114633	0.51334
oxidoreductase	hnsc	0.0107151	0.495051
oxidoreductase	kirc	5.06033e-05	0.235834
oxidoreductase	kirp	0.162898	1
oxidoreductase	lgg	0.229776	0.999988
oxidoreductase	lihc	0.999504	1.6743e-06
oxidoreductase	lusc	2.59998e-07	8.62207e-06
oxidoreductase	ov	0.543679	1
oxidoreductase	paad	0.69387	0.976787
oxidoreductase	prad	0.999817	0.945882
oxidoreductase	skcm	0.0302192	0.872722
oxidoreductase	thca	1	1
oxidoreductase	thym	1	1
phosphatase	blca	1	2.28541e-05
phosphatase	brca	0.457589	0.28606
phosphatase	coad	0.948504	0.27696
phosphatase	esca	0.959249	0.496482
phosphatase	hnsc	1	0.973707
phosphatase	kirc	1	0.974043
phosphatase	kirp	0.521438	1
phosphatase	lgg	0.999645	1.18661e-05
phosphatase	lihc	0.730311	0.437338
phosphatase	lusc	0.999966	0.524387
phosphatase	ov	0.045142	0.000219937
phosphatase	paad	0.920194	0.0568468
phosphatase	prad	0.00184166	0.96855
phosphatase	skcm	0.603852	0.670043
phosphatase	thca	1	1
phosphatase	thym	1	1
protease	blca	0.918746	0.173248
protease	brca	1	0.282671
protease	coad	0.598925	0.999802
protease	esca	0.933606	0.000224587
protease	hnsc	1	0.403743
protease	kirc	0.672957	0.0412672
protease	kirp	0.996989	1
protease	lgg	0.00133137	0.72306
protease	lihc	0.99385	0.999979
protease	lusc	0.999995	0.998626
protease	ov	0.998624	0.939859
protease	paad	0.88034	0.644432
protease	prad	0.466852	0.000934497
protease	skcm	0.239371	0.124512
protease	thca	1	1
protease	thym	1	1
transaminase	blca	0.809287	0.00175546
transaminase	brca	0.000145267	3.81051e-17
transaminase	coad	0.0240104	0.181999
transaminase	esca	0.0191393	0.0323752
transaminase	hnsc	0.652424	0.00131709
transaminase	kirc	0.461736	0.792808
transaminase	kirp	0.375481	1
transaminase	lgg	0.999982	0.0584038
transaminase	lihc	0.0630292	0.00177217
transaminase	lusc	0.332711	0.00281423
transaminase	ov	0.961298	5.88696e-11
transaminase	paad	0.599084	0.689767
transaminase	prad	9.35213e-05	0.204013
transaminase	skcm	0.429903	0.0552702
transaminase	thca	1	1
transaminase	thym	1	1
