## Supplemental table 4 for "Enzyme family-centred approach identifies helicases as recurrent hemizygous tumour suppressor genes"

### Sheet: hemizygous_drivers
# hemizygous driver analysis for enzyme family genes.
# enzyme_family: Enzyme family of the gene
# focal_mutation_percentage: Number of focal mutations (SBS, CNAs, SVs) affecting the gene as a percentage of all mutational events affecting the gene
# dependency: DepMap dependency score
# driver_group: classified driver group
# COSMIC ID: offcial COSMIC ID
gene	enzyme_family	focal_mutation_percentage	dependency	driver_group	COSMIC ID
RRM1	oxidoreductase	0.123082	-2.39968	hemizygous_driver	.
RNGTT	phosphatase	0.962299	-2.16823	hemizygous_driver	.
RUVBL1	helicase	0.182028	-1.91557	hemizygous_driver	.
CSE1L	Gprotein	0.114773	-1.90834	hemizygous_driver	.
DHX15	helicase	0.35858	-1.86569	hemizygous_driver	.
EEF1A1	Gprotein	0.412062	-1.80907	hemizygous_driver	.
AQR	helicase	0.266118	-1.78243	hemizygous_driver	.
CTDP1	phosphatase	0.139377	-1.78211	hemizygous_driver	.
RUVBL2	helicase	0.100383	-1.72362	hemizygous_driver	.
ATP6V1A	protease	0.174195	-1.69155	hemizygous_driver	.
GSPT1	Gprotein	0.156212	-1.67956	hemizygous_driver	.
XRCC6	helicase	0.256623	-1.64934	hemizygous_driver	.
SBNO1	helicase	0.209089	-1.60921	hemizygous_driver	.
TRRAP	kinase	0.29513	-1.57013	hemizygous_driver	COSG270644
WDR82	methyltransferase	0.223231	-1.56106	hemizygous_driver	.
DHX37	helicase	0.151024	-1.55535	hemizygous_driver	.
DHX8	helicase	0.246497	-1.51792	hemizygous_driver	.
MCM6	helicase	0.126122	-1.51234	hemizygous_driver	.
DDX10	helicase	0.670273	-1.47709	hemizygous_driver	COSG236600
EIF2S3	Gprotein	0.222222	-1.46493	hemizygous_driver	.
MCM4	helicase	0.117226	-1.4183	hemizygous_driver	.
MCM5	helicase	0.144358	-1.35491	hemizygous_driver	.
MCM3	helicase	0.106611	-1.30672	hemizygous_driver	.
DDX46	helicase	0.211034	-1.23807	hemizygous_driver	.
RPP30	nuclease	0.113814	-1.22275	hemizygous_driver	.
GTF2F2	helicase	0.162803	-1.21925	hemizygous_driver	.
IPO7	Gprotein	0.188479	-1.19991	hemizygous_driver	.
EIF4A1	helicase	0.10969	-1.19632	hemizygous_driver	.
SRCAP	helicase	0.191381	-1.17507	hemizygous_driver	.
XRCC5	helicase	0.309901	-1.17331	hemizygous_driver	.
PPP1R8	nuclease	0.144951	-1.16199	hemizygous_driver	.
UPF1	helicase	0.228919	-1.15523	hemizygous_driver	.
TOP3A	trupositiveref	0.162972	-1.13732	hemizygous_driver	.
ERCC3	helicase	0.213545	-1.13617	hemizygous_driver	COSG218917
CHD4	helicase	0.118726	-1.13353	hemizygous_driver	COSG228707
DDX42	helicase	0.121908	-1.12589	hemizygous_driver	.
RNMT	methyltransferase	0.166005	-1.11367	hemizygous_driver	.
MTOR	kinase	0.678533	-1.09847	hemizygous_driver	COSG375698
CDC42	Gprotein	0.226534	-1.07327	hemizygous_driver	.
DNM2	Gprotein	1.03082	-1.06876	hemizygous_driver	COSG212466
PPP1CB	phosphatase	0.216492	-1.06658	hemizygous_driver	.
EP400	helicase	0.433861	-1.03327	hemizygous_driver	.
DDX3X	helicase	1.324	-1.02339	other	COSG346757
XRN2	nuclease	0.219986	-1.01198	hemizygous_driver	.
METTL16	methyltransferase	0.311394	-0.971209	other	.
IPO11	Gprotein	0.502509	-0.962928	other	.
ERCC2	helicase	0.226168	-0.950246	other	COSG343829
PDPK1	kinase	0.114773	-0.924042	other	.
POP4	nuclease	0.132409	-0.910393	other	.
DIS3	nuclease	0.134206	-0.885959	other	.
PPP2R1A	phosphatase	0.179133	-0.884154	other	COSG297138
RAC1	Gprotein	0.170093	-0.883477	other	COSG295726
DDX6	helicase	0.159502	-0.860954	other	COSG214510
SMG6	nuclease	0.473806	-0.85811	other	.
RHEB	Gprotein	0.128931	-0.855053	other	.
PI4KA	kinase	0.387317	-0.84949	other	.
DHX38	helicase	0.176881	-0.821586	other	.
PGD	oxidoreductase	0.140262	-0.813748	other	.
FXN	kinase	0.113115	-0.810076	other	.
INTS6	helicase	0.227065	-0.797324	other	.
RPP38	nuclease	0.165291	-0.782616	other	.
DDX52	helicase	0.104455	-0.766513	other	.
PGK1	kinase	0.437603	-0.765689	other	.
TTK	kinase	0.112844	-0.762654	other	.
WNK1	kinase	0.471521	-0.747958	other	.
RBBP8	nuclease	1.09812	-0.735051	other	.
INO80	helicase	0.339709	-0.732551	other	.
TAF1	kinase	0.552208	-0.718592	other	.
XRN1	nuclease	0.175538	-0.697916	other	.
TSEN2	nuclease	0.141716	-0.692279	other	.
TLK2	kinase	0.197044	-0.690084	other	.
IPO9	Gprotein	0.151756	-0.671672	other	.
CSNK1A1	kinase	0.177078	-0.663862	other	.
RAP1B	Gprotein	0.317427	-0.662765	other	.
SOD2	oxidoreductase	0.305695	-0.661814	other	.
GGT1	protease	0.166441	-0.659208	other	.
NDUFB9	oxidoreductase	0.11955	-0.625217	other	.
MFN2	phosphatase	0.196913	-0.620146	other	.
TTF2	helicase	0.155426	-0.603897	other	.
PPP2R3C	phosphatase	0.147833	-0.596301	other	.
PIP5K1A	kinase	0.20091	-0.589892	other	.
BARD1	trupositiveref	0.149094	-0.589306	other	COSG246082
PIK3C3	kinase	0.567174	-0.585166	other	.
OPA1	Gprotein	0.262644	-0.571884	other	.
ATL2	Gprotein	0.228801	-0.568767	other	.
CFLAR	protease	0.104139	-0.558248	other	.
DNM1L	Gprotein	0.433993	-0.553057	other	.
GFPT1	transaminase	0.165313	-0.544962	other	.
TFB2M	methyltransferase	0.125163	-0.542382	other	.
CDK4	kinase	0.201985	-0.538137	other	COSG377874
KRAS	Gprotein	5.43474	-0.527731	biallelic_driver	COSG398646
VRK1	kinase	0.224014	-0.527282	other	.
PRPF4B	kinase	0.10803	-0.521025	other	.
GAK	kinase	0.172736	-0.510719	other	.
EEFSEC	Gprotein	0.252336	-0.499033	other	.
METAP1	protease	0.124858	-0.495218	other	.
TXNRD1	oxidoreductase	0.211167	-0.48477	other	.
NDUFC2	oxidoreductase	0.100524	-0.474963	other	.
CDK6	kinase	0.286063	-0.463687	other	COSG233199
AK4	kinase	0.247211	-0.459725	other	.
BAP1	protease	0.687809	-0.449514	biallelic_driver	COSG202230
ASCC3	helicase	1.41307	-0.446672	other	.
SDHB	oxidoreductase	0.117198	-0.445097	other	COSG353703
AIFM1	oxidoreductase	0.110993	-0.433549	other	.
UCHL5	protease	0.161382	-0.431271	other	.
RMI2	trupositiveref	0.241215	-0.423679	other	COSG218628
AK2	kinase	0.271374	-0.413911	other	.
NDUFS2	oxidoreductase	0.139213	-0.407421	other	.
BTAF1	helicase	0.42772	-0.40675	other	.
BRCA1	trupositiveref	0.665809	-0.401774	biallelic_driver	COSG228238
CDK12	kinase	0.876518	-0.394463	other	COSG332923
CPOX	oxidoreductase	0.124161	-0.38651	other	.
RHOA	Gprotein	0.498872	-0.375555	other	COSG389577
TKT	oxidoreductase	0.164728	-0.375101	other	.
PMS2	nuclease	0.140669	-0.370356	other	COSG282516
CHKA	kinase	0.314277	-0.364699	other	.
BRCA2	trupositiveref	1.19615	-0.352351	biallelic_driver	COSG381488
PRDX2	oxidoreductase	0.104439	-0.351968	other	.
NDUFS1	oxidoreductase	0.14906	-0.350656	other	.
PI4KB	kinase	0.150328	-0.337473	other	.
NDUFA13	oxidoreductase	0.107439	-0.324655	other	.
DCAF6	Gprotein	0.311526	-0.316924	other	.
RRAGC	Gprotein	0.254097	-0.315066	other	.
ATIC	methyltransferase	0.107337	-0.313937	other	COSG361239
PARN	nuclease	0.264798	-0.312463	other	.
SDHA	oxidoreductase	0.285871	-0.306056	other	COSG345611
POLG	nuclease	0.147309	-0.304711	other	COSG244003
CYB5B	oxidoreductase	0.278559	-0.304694	other	.
GNAQ	Gprotein	0.407219	-0.301971	other	COSG363038
ERCC6L	helicase	0.147916	-0.297155	other	.
ADH5	oxidoreductase	0.107467	-0.295464	other	.
DDX19A	helicase	0.107836	-0.295344	other	.
SMARCA4	helicase	1.38725	-0.290394	biallelic_driver	COSG242777
DLD	oxidoreductase	0.170467	-0.286246	other	.
POLQ	helicase	0.144876	-0.280268	other	COSG272591
PKN2	kinase	0.151251	-0.280165	other	.
PALB2	trupositiveref	0.202492	-0.274264	other	COSG340589
CDC25A	phosphatase	0.139019	-0.272198	other	.
PITRM1	protease	0.165779	-0.269965	other	.
DHX30	helicase	0.320397	-0.265327	other	.
PPM1D	phosphatase	0.20011	-0.264921	other	COSG320662
NDUFA10	kinase	0.250829	-0.263593	other	.
OLA1	Gprotein	0.387747	-0.261472	other	.
ACAD9	oxidoreductase	0.118136	-0.25663	other	.
EGFR	trupositiveref	0.513154	-0.255623	other	COSG251203
PDPR	oxidoreductase	0.172627	-0.255111	other	.
CHD8	helicase	0.287006	-0.248094	other	.
FUBP1	helicase	0.373832	-0.246258	other	COSG257556
DHX35	helicase	0.125455	-0.24494	other	.
MARK2	kinase	0.26013	-0.239592	other	.
FANCD2	trupositiveref	0.31191	-0.23767	other	COSG291806
CDC25B	phosphatase	0.11215	-0.23649	other	.
WDTC1	Gprotein	0.245132	-0.234876	other	.
BMPR1A	kinase	0.691561	-0.233349	other	COSG313188
PPP2R2A	phosphatase	0.763166	-0.229919	other	.
HAO2	oxidoreductase	0.114452	-0.229913	other	.
TFB1M	methyltransferase	0.14542	-0.228525	other	.
ERCC4	nuclease	0.107259	-0.227597	other	COSG347926
RAD51B	trupositiveref	2.41702	-0.227301	other	COSG329115
RHOF	Gprotein	0.168758	-0.223891	other	.
TECR	oxidoreductase	0.232993	-0.218217	other	.
DHRSX	oxidoreductase	0.768894	-0.217918	other	.
PIAS1	helicase	0.171686	-0.217869	other	.
PGPEP1	protease	0.149243	-0.211227	other	.
CHD1	helicase	0.246802	-0.209699	other	.
DHX40	helicase	0.104629	-0.199703	other	.
FANCA	trupositiveref	0.578487	-0.199329	other	COSG251849
RIT1	Gprotein	0.155636	-0.191393	other	.
DNM3	Gprotein	0.658624	-0.189947	other	.
MAPK1	kinase	0.309	-0.183078	other	COSG289883
ATP6V0E1	phosphatase	0.106267	-0.180985	other	.
DDX17	helicase	0.159921	-0.179392	other	.
MAST1	kinase	0.218469	-0.179092	other	.
GFM2	Gprotein	0.113755	-0.17896	other	.
PFKFB4	phosphatase	0.222983	-0.178931	other	.
DNM1	Gprotein	0.243744	-0.178797	other	.
DDX50	helicase	0.131274	-0.176982	other	.
PCMTD1	methyltransferase	0.361136	-0.175223	other	.
ERCC1	nuclease	0.289456	-0.173137	other	.
RHOT1	Gprotein	0.196989	-0.168114	other	.
MOK	kinase	0.223942	-0.166728	other	.
STK40	kinase	0.163931	-0.166053	other	.
HBS1L	Gprotein	0.364711	-0.165773	other	.
SETX	helicase	0.162169	-0.16574	other	.
CCS	oxidoreductase	0.109581	-0.164408	other	.
SPTLC2	transaminase	0.156747	-0.164146	other	.
FANCC	trupositiveref	0.320226	-0.162926	other	COSG263163
DDX19B	helicase	0.195088	-0.162526	other	.
MAPK6	kinase	0.268855	-0.161873	other	.
INPP5B	phosphatase	0.103	-0.160898	other	.
LPA	protease	0.322991	-0.159914	other	.
DDX43	helicase	0.129203	-0.155298	other	.
ACOX1	oxidoreductase	0.102986	-0.154801	other	.
GNB1	Gprotein	0.467261	-0.15441	other	.
ATRX	helicase	2.45389	-0.153403	biallelic_driver	COSG230763
STK11	trupositiveref	0.691153	-0.153262	biallelic_driver	COSG392993
MAPKAPK5	kinase	0.156926	-0.153138	other	.
ME1	oxidoreductase	0.490674	-0.15208	other	.
AKAP8L	helicase	0.247054	-0.149814	other	.
MAPK14	kinase	0.218887	-0.1494	other	.
PIK3CB	kinase	0.303624	-0.149087	other	COSG221059
HDAC1	oxidoreductase	0.232247	-0.146285	other	.
F2	protease	0.133229	-0.145836	other	.
ACOXL	oxidoreductase	0.395399	-0.142816	other	.
GALK2	kinase	0.263983	-0.141934	other	.
RAD54L2	helicase	0.342337	-0.14189	other	.
ADAMTS3	protease	0.396989	-0.139081	other	.
TGFBR1	kinase	0.164344	-0.138789	other	.
ECHDC2	oxidoreductase	0.196625	-0.138186	other	.
TLK1	kinase	0.435736	-0.135319	other	.
AGBL3	Gprotein	0.266285	-0.134967	other	.
GK	kinase	0.444611	-0.133686	other	.
TTBK1	kinase	0.187809	-0.133521	other	.
VKORC1L1	oxidoreductase	0.170662	-0.131105	other	.
GNAI2	Gprotein	0.51428	-0.130915	other	.
PPP2R5C	phosphatase	0.397083	-0.128433	other	.
PLG	protease	0.144104	-0.127086	other	.
GNAI3	Gprotein	0.137246	-0.126465	other	.
BRAF	trupositiveref	3.10714	-0.125907	other	COSG199318
PPP2R5B	phosphatase	0.131851	-0.125795	other	.
CNOT6L	nuclease	0.217125	-0.125527	other	.
TASP1	protease	0.642311	-0.125281	other	.
DGKA	kinase	0.156034	-0.124952	other	.
PPM1E	phosphatase	0.280005	-0.124788	other	.
GTPBP2	Gprotein	0.211232	-0.123097	other	.
DOT1L	methyltransferase	0.296228	-0.122824	other	.
MAST3	kinase	0.179439	-0.122776	other	.
GNA11	Gprotein	0.110182	-0.12251	other	COSG307255
CAPN1	protease	0.198054	-0.121631	other	.
MAST2	kinase	0.431855	-0.121044	other	.
RAD54L	helicase	0.110121	-0.121012	other	.
PTPRU	phosphatase	0.228531	-0.120594	other	.
ACSF2	oxidoreductase	0.152938	-0.119941	other	.
HRAS	Gprotein	0.177061	-0.119802	other	COSG355091
PLCB3	lipase	0.119626	-0.119752	other	.
MTMR6	phosphatase	0.102937	-0.118695	other	.
PIP4K2C	kinase	0.148949	-0.118644	other	.
DHCR7	oxidoreductase	0.138603	-0.118461	other	.
AAK1	kinase	0.443715	-0.117382	other	.
NT5DC2	phosphatase	0.164032	-0.11698	other	.
BCKDHB	oxidoreductase	0.672571	-0.114449	other	.
PTPRF	phosphatase	0.369205	-0.113261	other	.
PLA2G4D	lipase	0.151899	-0.109411	other	.
ADAMTS10	protease	0.136011	-0.108571	other	.
RHOH	Gprotein	0.170366	-0.107496	other	COSG221873
REXO1	nuclease	0.14982	-0.106976	other	.
DNASE1	nuclease	0.150363	-0.106608	other	.
IKBKB	kinase	0.39871	-0.104061	other	COSG344765
BMPR2	kinase	0.28567	-0.104042	other	.
GGT5	protease	0.180471	-0.102619	other	.
PRKCA	kinase	0.568118	-0.101451	other	.
XPNPEP3	protease	0.514211	-0.101304	other	.
DYRK1A	kinase	0.760848	-0.100582	other	.
PDP2	phosphatase	0.107281	-0.100119	other	.
HELZ	helicase	0.214469	-0.0996754	other	.
AKT1	kinase	0.282482	-0.0987459	other	COSG219524
UCK2	kinase	0.483887	-0.0984438	other	.
GEN1	nuclease	0.220408	-0.0978258	other	.
AGL	glycosidase	0.132899	-0.0978197	other	.
DHX57	helicase	0.254873	-0.0961646	other	.
HDAC8	oxidoreductase	0.875313	-0.0961048	other	.
PPM1H	phosphatase	0.49019	-0.0951574	other	.
EIF2AK4	kinase	0.168379	-0.0948944	other	.
SRPK2	kinase	0.637458	-0.0943975	other	.
PIPOX	oxidoreductase	0.39589	-0.0942899	other	.
RAP1A	Gprotein	0.403229	-0.0936577	other	.
CDK13	kinase	0.231295	-0.0932568	other	.
CHUK	kinase	0.109711	-0.093047	other	.
ATL1	Gprotein	0.146977	-0.0926271	other	.
GNAO1	Gprotein	0.2297	-0.092181	other	.
AKR1D1	oxidoreductase	0.12249	-0.090711	other	.
SRPK1	kinase	0.202821	-0.0904575	other	.
DGKZ	kinase	0.179346	-0.0902912	other	.
C1S	protease	0.240465	-0.0902061	other	.
SLK	nuclease	0.219974	-0.0900503	other	.
IDE	protease	0.32923	-0.0894431	other	.
GNG4	Gprotein	0.157034	-0.0892788	other	.
CDH1	trupositiveref	1.24518	-0.0891493	biallelic_driver	COSG310713
PLCE1	lipase	0.45835	-0.0888881	other	.
PCMT1	methyltransferase	0.185094	-0.0887561	other	.
DDX31	helicase	0.161035	-0.0886442	other	.
TDP1	nuclease	0.136782	-0.0882795	other	.
MELK	kinase	0.32872	-0.087997	other	.
DNAJC6	kinase	0.422792	-0.0876853	other	.
RERG	Gprotein	0.544558	-0.0876455	other	.
BACE1	protease	0.108351	-0.086494	other	.
ATL3	Gprotein	0.139419	-0.0862115	other	.
PTPRG	phosphatase	1.55251	-0.0858713	other	.
CHD2	helicase	0.37373	-0.0853479	other	COSG241982
PRKCZ	kinase	0.319317	-0.0847247	other	.
ACVR2A	kinase	0.963633	-0.0846199	other	COSG309897
CSNK1G2	kinase	0.261188	-0.0846041	other	.
TK2	kinase	0.106981	-0.0844798	other	.
TYW1	oxidoreductase	0.368414	-0.0844237	other	.
PRKCE	kinase	0.874766	-0.084172	other	.
LMLN	protease	0.177944	-0.0841601	other	.
SARDH	oxidoreductase	0.133864	-0.0841195	other	.
LIPM	lipase	0.140101	-0.0839717	biallelic_driver	.
TKTL1	oxidoreductase	0.110963	-0.0824997	other	.
PSEN1	protease	0.229184	-0.080819	other	.
PI4K2A	kinase	0.322694	-0.0791611	other	.
PFKFB2	phosphatase	0.100935	-0.0783665	other	.
CAPN5	protease	0.310796	-0.0760346	other	.
PPP2R5E	phosphatase	0.215688	-0.0760251	other	.
LCT	glycosidase	0.146101	-0.0752503	other	.
TXNRD2	oxidoreductase	0.274607	-0.0744751	other	.
GNA13	Gprotein	0.232417	-0.0742378	other	.
ACVR1B	kinase	0.508678	-0.0736614	other	.
ADPGK	kinase	0.119477	-0.0735869	other	.
MARK4	kinase	0.591191	-0.0735376	other	.
LY9	kinase	0.102904	-0.0732544	other	.
DAPK2	kinase	0.3716	-0.0731646	other	.
CDK8	kinase	0.337613	-0.0723798	other	.
NADK	kinase	0.199735	-0.0718138	other	.
ADAMTS20	protease	0.405135	-0.0717937	other	.
RAG1	nuclease	0.210638	-0.0710137	other	.
MTMR3	phosphatase	0.435375	-0.0709393	other	.
PAPLN	protease	0.140601	-0.0706615	other	.
PRKCI	kinase	0.216192	-0.0705959	other	.
CDKL3	kinase	0.279864	-0.0705775	other	.
DCAF8	Gprotein	0.20984	-0.069511	other	.
GTPBP1	Gprotein	0.23425	-0.0694684	other	.
RPS6KC1	kinase	0.44275	-0.0693202	other	.
ACAD10	oxidoreductase	0.158335	-0.0690149	other	.
AADAT	transaminase	0.151135	-0.0680019	other	.
IP6K2	kinase	0.303574	-0.067916	other	.
CSNK1G1	kinase	0.2632	-0.0673799	other	.
PRCP	protease	0.352018	-0.0668227	other	.
AKT2	kinase	0.170895	-0.0667296	other	COSG316926
PECR	oxidoreductase	0.224622	-0.0660847	other	.
PHGDH	oxidoreductase	0.311272	-0.0638893	other	.
SHPK	kinase	0.121023	-0.0636864	other	.
AGBL2	Gprotein	0.129658	-0.0629882	other	.
RRAS2	Gprotein	0.227393	-0.0629735	other	.
ROCK1	kinase	0.734937	-0.0628907	other	.
CASP10	protease	0.131215	-0.0615414	other	.
SENP2	protease	0.128505	-0.061225	other	.
ETNK1	kinase	0.21028	-0.0604701	other	COSG300528
PARK7	protease	0.144975	-0.0592211	other	.
RRAGB	Gprotein	0.147853	-0.0578701	other	.
LPO	oxidoreductase	0.175434	-0.0578415	other	.
NBN	trupositiveref	0.413523	-0.0573392	other	COSG227972
GLDC	oxidoreductase	0.301889	-0.0572541	other	.
CPQ	protease	0.820393	-0.055686	other	.
GNE	kinase	0.291722	-0.0549533	other	.
PRKCD	kinase	0.372966	-0.0546912	other	.
DPYD	oxidoreductase	1.22651	-0.0544717	other	.
SENP1	protease	0.170213	-0.0544116	other	.
MCM9	helicase	0.398203	-0.0542172	other	.
NEK10	kinase	0.390115	-0.0538085	other	.
TPTE2	phosphatase	0.191142	-0.053266	other	.
CAPN11	protease	0.217604	-0.0514942	other	.
NSUN3	methyltransferase	0.235913	-0.0507206	other	.
SLAMF1	kinase	0.12925	-0.0506408	other	.
GSK3B	kinase	0.613084	-0.0505773	other	.
RHOBTB3	Gprotein	0.284878	-0.0503881	other	.
FA2H	oxidoreductase	0.15547	-0.0502131	other	.
MGLL	lipase	0.131007	-0.0498306	other	.
APTX	nuclease	0.257863	-0.0497631	other	.
PIP5K1C	kinase	0.201111	-0.049635	other	.
ACCSL	transaminase	0.151037	-0.0493515	other	.
CDC42BPB	kinase	0.391407	-0.049025	other	.
PKN1	kinase	0.13417	-0.0484692	other	.
GFOD2	oxidoreductase	0.16974	-0.0483639	other	.
PREP	protease	0.267792	-0.0481859	other	.
MAPKAPK2	kinase	0.118197	-0.047588	other	.
DYRK2	kinase	0.173781	-0.0465075	other	.
PLA2G4B	lipase	0.119248	-0.0460744	other	.
AK8	kinase	0.189168	-0.0459125	other	.
PDXK	kinase	0.226954	-0.0455452	other	.
UCHL3	protease	0.128306	-0.0454521	other	.
CHD6	helicase	0.504673	-0.0453521	other	.
AGR2	oxidoreductase	0.172538	-0.0450097	other	.
CELA3A	protease	0.118458	-0.0447787	other	.
DGKD	kinase	0.380349	-0.0446845	other	.
CSNK1E	kinase	0.414506	-0.0444613	other	.
ERI1	nuclease	0.403294	-0.0442147	other	.
NUDT3	phosphatase	0.220505	-0.0441251	other	.
CNOT6	nuclease	0.138866	-0.0435348	other	.
PFKFB1	phosphatase	0.221848	-0.0435127	other	.
SGK1	kinase	0.523154	-0.0428782	other	COSG365939
DPP9	protease	0.254476	-0.0419225	other	.
PDK3	kinase	0.330359	-0.0417543	other	.
GLUD1	oxidoreductase	0.182582	-0.0416081	other	.
ABAT	transaminase	0.13224	-0.0415994	other	.
NT5DC1	phosphatase	0.261003	-0.0411747	other	.
CAMK4	kinase	0.431309	-0.0403744	other	.
CHD9	helicase	0.684112	-0.0402514	other	.
PLA2G5	lipase	0.181747	-0.0402442	other	.
CD244	kinase	0.129177	-0.040041	other	.
PRDX4	oxidoreductase	0.260487	-0.0399316	other	.
OTUD4	protease	0.149533	-0.039591	other	.
WNK3	kinase	0.331164	-0.0393933	other	.
ACSM3	oxidoreductase	0.31047	-0.0389737	other	.
ASRGL1	protease	0.178823	-0.0389682	other	.
N4BP2	nuclease	0.204973	-0.0389574	other	COSG363685
SGPP2	phosphatase	0.241433	-0.0379924	other	.
RAD54B	helicase	0.219201	-0.0379791	other	.
HTRA4	protease	0.164607	-0.0377375	other	.
AIFM2	oxidoreductase	0.129512	-0.0375741	other	.
DDX4	helicase	0.191009	-0.0371945	other	.
BDH1	oxidoreductase	0.162857	-0.036467	other	.
CDC42BPA	kinase	0.595712	-0.036156	other	.
RECQL5	helicase	0.130406	-0.036043	other	.
SIK2	kinase	0.455595	-0.0347298	other	.
CPA6	protease	0.442167	-0.0347052	other	.
HSD17B6	oxidoreductase	0.143599	-0.0345883	other	.
PITPNM3	lipase	0.356321	-0.0339863	other	.
MARK1	kinase	0.234732	-0.0334817	other	.
CAPN15	protease	0.123108	-0.0328553	other	.
PTPRT	phosphatase	0.577764	-0.032618	other	COSG282350
MTMR9	phosphatase	0.126504	-0.0325162	other	.
SMARCA2	helicase	0.396864	-0.0324403	other	.
ULK2	kinase	0.535234	-0.0323883	other	.
PPP2R5D	phosphatase	0.196848	-0.0319932	other	.
ZMPSTE24	protease	0.122421	-0.031952	other	.
LATS2	kinase	0.292449	-0.0317308	other	COSG337715
DYRK4	kinase	0.146417	-0.0315335	other	.
LIPA	lipase	0.813876	-0.0314799	biallelic_driver	.
HDAC2	oxidoreductase	0.432308	-0.0313778	other	.
MAST4	kinase	0.934579	-0.0313547	other	.
CDKL4	kinase	0.127775	-0.0313523	other	.
GNG2	Gprotein	0.209572	-0.0311391	other	.
PPP4R1	phosphatase	0.220951	-0.0310838	other	.
IP6K1	kinase	0.320578	-0.0309318	other	.
DPP8	protease	0.159791	-0.0309132	other	.
GRK6	kinase	0.175839	-0.0304286	other	.
ERCC6	helicase	0.242323	-0.0304174	other	.
PRPSAP1	kinase	0.151621	-0.0304121	other	.
IYD	oxidoreductase	0.268551	-0.0293674	other	.
PPTC7	phosphatase	0.11257	-0.0293185	other	.
OCRL	phosphatase	0.291513	-0.02925	other	.
INPP5A	phosphatase	0.267858	-0.0291387	other	.
HPR	protease	0.116087	-0.0288279	biallelic_driver	.
ENOX1	oxidoreductase	0.762899	-0.0277996	other	.
LIPF	lipase	0.118399	-0.0267267	biallelic_driver	.
GNAS	Gprotein	0.306596	-0.0265103	other	COSG270692
PTPRZ1	phosphatase	0.18108	-0.0264679	other	.
ACP6	phosphatase	0.106694	-0.0255253	other	.
IMPA2	phosphatase	0.203455	-0.0251457	other	.
PLCL2	lipase	0.420872	-0.0250306	other	.
ALDH1A2	oxidoreductase	0.711081	-0.0248595	other	.
AKR1C2	oxidoreductase	0.212037	-0.0247205	other	.
INPP1	phosphatase	0.105048	-0.0245527	other	.
BMP2K	kinase	0.270381	-0.0244379	other	.
HELLS	helicase	0.109209	-0.0243667	other	.
ITPKC	kinase	0.183665	-0.0241061	other	.
DDHD1	lipase	0.211838	-0.0237569	other	.
ADAMTS9	protease	0.323835	-0.0235682	other	.
LIPI	lipase	0.249339	-0.0235592	other	.
DCAF5	Gprotein	0.199711	-0.02352	other	.
CAT	oxidoreductase	0.227869	-0.0231891	other	.
CASP9	protease	0.136661	-0.0228647	other	COSG200979
HIPK3	kinase	0.326847	-0.022492	other	.
SESN3	oxidoreductase	0.138408	-0.0215623	other	.
CHD3	helicase	0.129973	-0.0214408	other	.
GRK5	kinase	0.741861	-0.0214274	other	.
HPSE2	glycosidase	1.08027	-0.0208983	other	.
NNT	oxidoreductase	0.194704	-0.0202999	other	.
PGAP1	nuclease	0.129117	-0.0201533	other	.
ALDH2	oxidoreductase	0.156216	-0.0199418	other	COSG300770
PPP2R3A	phosphatase	0.274552	-0.0195308	other	.
ALDH8A1	oxidoreductase	0.118962	-0.0188679	other	.
SLAMF6	kinase	0.120413	-0.0187073	other	.
PTK7	kinase	0.306477	-0.0185915	other	.
CASP3	protease	0.100836	-0.0184435	other	COSG286273
HELB	helicase	0.25196	-0.0183469	other	.
PRKCH	kinase	0.390519	-0.0182897	other	.
CDKL1	kinase	0.252635	-0.0179217	other	.
DIS3L2	nuclease	0.758357	-0.0176446	other	.
PLA2G4E	lipase	0.117229	-0.0174272	other	.
NDUFS6	oxidoreductase	0.102324	-0.0171936	other	.
TRAPPC12	protease	0.242712	-0.0169341	other	.
DDX58	helicase	0.23187	-0.0166279	other	.
CHD7	helicase	0.685853	-0.0164737	other	.
MTMR2	phosphatase	0.175761	-0.0164037	other	.
METAP1D	protease	0.165334	-0.0162218	other	.
NT5C2	phosphatase	0.261255	-0.0161932	other	COSG219261
ADAMTS6	protease	0.50666	-0.0160645	other	.
AACS	oxidoreductase	0.13424	-0.0157972	other	.
NEK7	kinase	0.199845	-0.0155537	other	.
TGFBR2	kinase	0.71028	-0.01552	biallelic_driver	COSG290386
PPP2R3B	phosphatase	0.223311	-0.0154807	other	.
PIP4K2B	kinase	0.148916	-0.0154787	other	.
HIBADH	oxidoreductase	0.201955	-0.0152562	other	.
NOX4	oxidoreductase	0.442408	-0.014886	other	.
PAPSS2	kinase	0.595222	-0.0148449	biallelic_driver	.
NEK6	kinase	0.156336	-0.0146889	other	.
DGKH	kinase	0.598828	-0.0143799	other	.
IPO8	Gprotein	0.117002	-0.0140494	other	.
PIK3C2A	kinase	0.273535	-0.0138833	other	.
CES5A	lipase	0.167768	-0.0137268	other	.
LDHB	oxidoreductase	0.359172	-0.0137204	other	.
OGG1	nuclease	0.215772	-0.0136356	other	.
CBR4	oxidoreductase	0.342766	-0.0130962	other	.
COX7A2L	oxidoreductase	0.199232	-0.012963	other	.
CDK17	kinase	0.264816	-0.0129604	other	.
EPHX2	protease	0.154206	-0.0124167	other	.
MAK	kinase	0.196858	-0.0118131	other	.
PLCB4	lipase	0.708049	-0.0115091	other	.
CTSS	protease	0.104246	-0.0115037	other	.
PASK	kinase	0.156785	-0.0112019	other	.
GLYR1	oxidoreductase	0.136234	-0.0110851	other	.
MASP2	protease	0.119238	-0.0107273	other	.
MARK3	kinase	0.525572	-0.0105773	other	.
HUNK	kinase	0.256342	-0.010298	other	.
YTHDC2	helicase	0.182922	-0.00983374	other	.
ASMTL	methyltransferase	0.514494	-0.00981863	other	.
ACCS	transaminase	0.102657	-0.00972641	other	.
GRK4	kinase	0.119002	-0.00937282	other	.
MTMR12	phosphatase	0.121661	-0.00877044	other	.
CHD5	helicase	0.228315	-0.00865482	other	.
ELAC1	nuclease	0.237605	-0.00860639	biallelic_driver	.
HYAL1	glycosidase	0.180157	-0.0085772	other	.
HTRA1	protease	0.130906	-0.0079863	other	.
HFM1	helicase	0.103414	-0.00690025	other	.
MOV10L1	helicase	0.33331	-0.00680379	other	.
ILKAP	phosphatase	0.126935	-0.0064952	other	.
PXDNL	oxidoreductase	0.858252	-0.00646406	other	.
STK35	kinase	0.133097	-0.00538533	other	.
EHHADH	oxidoreductase	0.199421	-0.00510145	other	.
ENTPD1	phosphatase	0.457116	-0.00497064	other	.
AKR1C3	oxidoreductase	0.325415	-0.00470085	other	.
PAMR1	protease	0.333668	-0.00417904	other	.
L2HGDH	oxidoreductase	0.281534	-0.00396418	other	.
TYRP1	oxygenase	0.125569	-0.00359387	other	.
DPP4	protease	0.186269	-0.00333889	other	.
SMARCA1	helicase	0.405108	-0.00245024	other	.
GPD2	oxidoreductase	0.502373	-0.00240132	other	.
PPM1B	phosphatase	0.178455	-0.00230271	other	.
MCM8	helicase	0.11215	-0.00210204	other	.
BCAT1	transaminase	0.436137	-0.00204938	other	.
FANCG	trupositiveref	0.119235	-0.00177149	other	COSG257284
PNPLA1	lipase	0.173202	-0.00140412	other	.
SIK3	kinase	0.6248	-0.00100033	other	.
PPM1F	phosphatase	0.183192	-0.000715826	other	.
GSK3A	kinase	0.103963	-0.000682095	other	.
PAPSS1	kinase	0.106341	-7.63324e-05	other	.
TATDN1	nuclease	0.167664	0.000795805	other	.
DHX34	helicase	0.172011	0.00159846	other	.
DCLRE1C	nuclease	0.183946	0.00161389	other	.
CELA2B	protease	0.194883	0.00174205	other	.
NTPCR	kinase	0.123328	0.00245782	other	.
ME2	oxidoreductase	0.329661	0.00285813	biallelic_driver	.
PEPD	protease	0.44654	0.00343302	other	.
ALPL	phosphatase	0.123437	0.00467568	other	.
CPVL	protease	0.174455	0.00485327	other	.
PRKCB	kinase	0.337875	0.00612814	other	COSG243829
PLCD4	lipase	0.12439	0.00618222	other	.
PDGFRL	kinase	0.25154	0.00618647	other	.
PTPRM	phosphatase	1.45171	0.00627283	other	.
STK38L	kinase	0.28864	0.00709568	other	.
PLCZ1	lipase	0.202259	0.00713808	other	.
ROCK2	kinase	0.339057	0.00853408	other	.
GNG7	Gprotein	0.496215	0.00860663	other	.
DAPK1	kinase	0.299586	0.00884417	other	.
PLCG1	lipase	0.114601	0.00914	other	COSG314857
HEXB	glycosidase	0.326584	0.0094591	other	.
GSR	oxidoreductase	0.226698	0.00972759	other	.
PTPN9	phosphatase	0.152689	0.00984834	other	.
GNB5	Gprotein	0.150753	0.0102342	other	.
LATS1	kinase	0.471548	0.0102686	other	COSG246912
CPB2	protease	0.184433	0.0110585	other	.
PIK3C2G	kinase	0.626563	0.0114121	other	.
PRPSAP2	kinase	0.281961	0.0115496	other	.
PI4K2B	kinase	0.157455	0.0116841	other	.
MAPK10	kinase	0.663982	0.0117627	other	.
SENP5	protease	0.103968	0.0117653	other	.
NOX5	oxidoreductase	0.163333	0.0119889	other	.
ACVR1C	kinase	0.147484	0.0120132	other	.
DGKG	kinase	0.459641	0.0121223	other	.
PPP2R2C	phosphatase	0.280605	0.0125008	other	.
APLF	nuclease	0.194393	0.0126859	other	.
CDK19	kinase	0.439618	0.0127107	other	.
PDK1	kinase	0.139503	0.0129243	other	.
PRKCQ	kinase	0.250596	0.0129664	other	.
ME3	oxidoreductase	0.478537	0.0129726	other	.
ACAD11	oxidoreductase	0.135062	0.0135762	other	.
MPP4	kinase	0.241151	0.0150062	other	.
RP2	kinase	0.185074	0.0150328	other	.
GNA14	Gprotein	0.220787	0.0153108	other	.
PTPRE	phosphatase	0.241642	0.0156096	other	.
BRSK2	kinase	0.104075	0.0157049	other	.
ETFA	oxidoreductase	0.114336	0.0158222	other	.
AK5	kinase	0.479559	0.0163132	other	.
ADAMTS17	protease	0.358726	0.0163188	other	.
PPM1L	phosphatase	0.236899	0.0163829	other	.
MTMR8	phosphatase	0.792445	0.0166334	other	.
PTPRA	phosphatase	0.470489	0.0172259	other	.
PIP4K2A	kinase	0.346255	0.0173295	other	.
NLN	protease	0.284355	0.017497	other	.
GNA12	Gprotein	0.211959	0.0175853	other	.
AK7	kinase	0.139487	0.0176184	other	.
DECR1	oxidoreductase	0.261682	0.0176613	other	.
PRSS3	protease	0.185721	0.0178738	other	.
ACSS3	oxidoreductase	0.428415	0.0186512	other	.
TINAG	protease	0.2445	0.018655	other	.
XYLB	kinase	0.130008	0.0194344	other	.
ACYP2	phosphatase	0.361472	0.0195268	other	.
KL	glycosidase	0.112327	0.0196552	other	.
NCEH1	lipase	0.395822	0.020405	other	.
EIF2AK1	kinase	0.126602	0.0204129	other	.
DCAF8L2	Gprotein	0.624462	0.0204667	other	.
PPP2R2B	phosphatase	0.312068	0.0206213	other	.
CAPN12	protease	0.248996	0.0209641	other	.
TRMT2B	methyltransferase	0.148777	0.0209705	other	.
STK32B	kinase	0.288797	0.0215739	other	.
GNG12	Gprotein	0.299065	0.0217837	other	.
MTMR7	phosphatase	0.280613	0.0219581	other	.
MX1	Gprotein	0.259308	0.0226611	other	.
SHPRH	helicase	0.265207	0.0226794	other	.
MTMR1	phosphatase	0.366203	0.0227016	other	.
ACVR2B	kinase	0.147628	0.022716	other	.
MPP1	kinase	0.185937	0.0227213	other	.
TPO	oxidoreductase	0.125331	0.022766	other	.
SMARCAL1	helicase	0.187692	0.0238873	other	.
WRNIP1	helicase	0.107591	0.0244427	other	.
BMPR1B	kinase	0.559834	0.0250991	other	.
USP31	protease	0.125826	0.0251367	other	.
GPCPD1	lipase	0.254082	0.0253188	other	.
DPP10	protease	0.957704	0.0257479	other	.
PDP1	phosphatase	0.119339	0.0258433	other	.
NEK11	kinase	0.62513	0.0261719	other	.
STK38	kinase	0.171618	0.0268911	other	.
PIK3C2B	kinase	0.278312	0.0282601	other	.
ACVR1	kinase	0.180259	0.0288507	other	COSG340575
SBF2	phosphatase	0.724425	0.029413	other	.
ENTPD4	phosphatase	0.155448	0.0298946	other	.
AS3MT	methyltransferase	0.171793	0.0301346	other	.
VRK2	kinase	0.843096	0.0301956	other	.
SYNJ1	phosphatase	0.221423	0.0304507	other	.
ADAMTS5	protease	0.137501	0.030484	other	.
HEPH	oxidoreductase	0.438951	0.0305814	other	.
PTPRJ	phosphatase	0.568922	0.0312647	other	.
PFKFB3	phosphatase	0.269125	0.0317023	other	.
DDHD2	lipase	0.466762	0.0324808	other	.
AK9	kinase	0.504313	0.032845	other	.
RHBDD1	protease	0.403738	0.0328481	other	.
PLCH2	lipase	0.161145	0.0329763	other	.
RHOBTB1	Gprotein	0.23935	0.0332561	other	.
CSNK1G3	kinase	0.254014	0.033265	other	.
EIF2AK2	kinase	0.137218	0.0333911	other	.
PLCL1	lipase	0.932174	0.0335511	other	.
CASP1	protease	0.119877	0.0340277	other	.
ITPKB	kinase	0.22527	0.036066	other	.
DCT	oxygenase	0.113642	0.0365079	other	.
FGGY	kinase	0.646393	0.0373557	other	.
RDH12	oxidoreductase	0.127564	0.0376663	other	.
ACSM1	oxidoreductase	0.127037	0.0385076	other	.
GMDS	oxidoreductase	2.34349	0.0385171	biallelic_driver	.
EXD3	nuclease	0.296811	0.0386975	other	.
TYR	oxygenase	0.177182	0.038835	other	.
ADAMTS18	protease	0.344254	0.039034	other	.
PKD2L2	protease	0.160953	0.0393495	other	.
TDRD12	helicase	0.404086	0.0399546	other	.
CAPN2	protease	0.198914	0.0401192	other	.
NOX3	oxidoreductase	0.268498	0.0402911	other	.
PLAT	protease	0.201263	0.0403444	other	.
MAPKAPK3	kinase	0.18536	0.040502	other	.
ERCC5	nuclease	0.121689	0.041129	other	COSG383306
CNDP1	protease	0.191541	0.0413723	other	.
SNRK	kinase	0.15339	0.0423405	other	.
LIPG	lipase	0.229335	0.0426406	other	.
STK32A	kinase	0.123337	0.0434268	other	.
QDPR	oxidoreductase	0.101668	0.0441198	other	.
ALDH16A1	oxidoreductase	0.109024	0.0452454	other	.
OC90	lipase	0.118651	0.0459704	other	.
CAPN6	protease	0.111005	0.0460638	other	.
MPP7	kinase	0.554151	0.046759	other	.
ERI3	nuclease	0.376822	0.047653	other	.
MAPK8	kinase	0.219201	0.0477148	other	.
SESN1	oxidoreductase	0.424996	0.0485728	other	.
LDHC	oxidoreductase	0.127543	0.0486033	other	.
PLCG2	lipase	0.364369	0.0487962	other	.
CASK	kinase	1.17871	0.0495304	other	.
LHPP	phosphatase	0.20996	0.0500005	other	.
NSDHL	oxidoreductase	0.148746	0.0506535	other	.
CDK15	kinase	0.157853	0.0507449	other	.
ACSS1	oxidoreductase	0.11467	0.0507977	other	.
PPP2R1B	phosphatase	0.133425	0.0510119	other	.
PBK	kinase	0.154037	0.0516267	other	.
PLCB1	lipase	1.24343	0.0525933	other	.
PRPS2	kinase	0.111116	0.0526265	other	.
DDX60	helicase	0.186584	0.0529	other	.
NNMT	methyltransferase	0.117471	0.0531576	other	.
BACE2	protease	0.493111	0.054074	other	.
THSD4	protease	0.889337	0.0541647	other	.
ACADM	oxidoreductase	0.151689	0.0545282	other	.
SND1	nuclease	1.13439	0.0549518	other	COSG286922
CRYL1	oxidoreductase	0.358879	0.0553093	other	.
ADAMTS12	protease	0.505919	0.0553295	other	.
GPD1L	oxidoreductase	0.111972	0.0565418	other	.
CD38	glycosidase	0.165685	0.0580663	other	.
MX2	Gprotein	0.216863	0.0593995	other	.
SPTLC3	transaminase	0.249638	0.0597214	other	.
PTPRS	phosphatase	0.474349	0.0598417	other	.
SRD5A1	oxidoreductase	0.121608	0.0608589	other	.
ECHDC1	oxidoreductase	0.125859	0.0615858	other	.
SGK3	kinase	0.28144	0.062555	other	.
PRRG1	protease	0.220145	0.0625609	other	.
HLTF	helicase	0.196262	0.0634554	other	.
DMGDH	oxidoreductase	0.321452	0.0635405	other	.
ADAMTSL1	protease	0.703596	0.0647966	other	.
TAB1	phosphatase	0.14819	0.0658648	other	.
STK32C	kinase	0.133806	0.065888	other	.
MTM1	phosphatase	0.396822	0.066262	other	.
MANBA	glycosidase	0.415139	0.0664986	other	.
MECP2	methyltransferase	0.289863	0.0670636	other	.
CDKL5	kinase	0.398422	0.0674276	other	.
RDH11	oxidoreductase	0.180446	0.0676424	other	.
PLA2G4A	lipase	0.19856	0.0683174	other	.
CDK14	kinase	0.929078	0.0696611	other	.
AKR1E2	oxidoreductase	0.144645	0.0701522	other	.
ALDH1A1	oxidoreductase	0.330581	0.0706259	other	.
CTSB	protease	0.325933	0.0707074	other	.
ADAMTSL3	protease	0.26348	0.0717073	other	.
DGKI	kinase	0.417208	0.0722839	other	.
ADAMTS19	protease	0.329378	0.0724389	other	.
SBF1	phosphatase	0.211168	0.0724545	other	.
MAPK4	kinase	0.503227	0.0730775	biallelic_driver	.
PXDN	oxidoreductase	0.224578	0.0731984	other	.
TDRD9	helicase	0.328337	0.0733425	other	.
AKR1C4	oxidoreductase	0.180878	0.0754632	other	.
TTBK2	kinase	0.27322	0.0764634	other	.
ADAMTS2	protease	0.305578	0.0776074	other	.
VRK3	kinase	0.151283	0.0784099	other	.
AGTPBP1	Gprotein	0.176889	0.0817256	other	.
AKT3	kinase	0.531358	0.0827659	other	COSG259402
ADAMTS16	protease	0.26128	0.0853418	other	.
PTPRD	phosphatase	4.0065	0.0885031	biallelic_driver	COSG234532
WWOX	oxidoreductase	6.42263	0.088882	biallelic_driver	.
DGKB	kinase	0.716842	0.0907137	other	.
GNAZ	Gprotein	0.10949	0.0913111	other	.
MSRA	oxidoreductase	0.717489	0.0923412	other	.
CP	oxidoreductase	0.189302	0.092838	other	.
DDX60L	helicase	0.363942	0.094291	other	.
HDHD2	phosphatase	0.116752	0.0943516	other	.
CELA3B	protease	0.196479	0.0967009	other	.
PIP5K1B	kinase	0.400875	0.0968401	other	.
ENPP6	phosphatase	0.341652	0.103918	other	.
ENOX2	oxidoreductase	0.544336	0.104131	other	.
SYNJ2	phosphatase	0.433897	0.105863	other	.
PLCH1	lipase	0.494983	0.10753	other	.
PRKCG	kinase	0.125732	0.107932	other	.
PTPRK	phosphatase	1.09328	0.109254	other	COSG349426
RIT2	Gprotein	0.630741	0.109783	other	.
CASP8	protease	0.719244	0.111117	other	COSG353681
CHEK2	trupositiveref	0.685703	0.122123	other	COSG271679
GFOD1	oxidoreductase	0.270706	0.125091	other	.
MAPK9	kinase	0.120863	0.130419	other	.
GNAL	Gprotein	0.383026	0.133363	other	.
NLK	kinase	0.467687	0.145363	other	.
PTEN	phosphatase	4.50168	0.237769	biallelic_driver	COSG273656
TP53	trupositiveref	18.6041	0.290973	biallelic_driver	COSG348585
