## Supplemental table 1 for "Enzyme family-centred approach identifies helicases as recurrent hemizygous tumour suppressor genes"

### Sheet: Supplementary Table 1 cosmic_HA
GENE_NAME	ENZYME_CLASS	HALLMARK
DNM2	Gprotein	function summary;types of alteration in cancer;role in cancer;impact of mutation on function;invasion and metastasis;angiogenesis;proliferative signalling
GNA11	Gprotein	types of alteration in cancer;function summary;role in cancer;proliferative signalling
GNAQ	Gprotein	function summary;role in cancer;proliferative signalling;impact of mutation on function;types of alteration in cancer
GNAS	Gprotein	proliferative signalling;role in cancer;types of alteration in cancer;function summary;impact of mutation on function;suppression of growth
HRAS	Gprotein	invasion and metastasis;escaping programmed cell death;tumour promoting inflammation;angiogenesis;role in cancer;genome instability and mutations;senescence;proliferative signalling;escaping immune response to cancer;types of alteration in cancer;function summary;impact of mutation on function
KRAS	Gprotein	types of alteration in cancer;invasion and metastasis;tumour promoting inflammation;escaping programmed cell death;cell replicative immortality;change of cellular energetics;differentiation and development;impact of mutation on function;function summary;proliferative signalling;angiogenesis;role in cancer
NRAS	Gprotein	escaping programmed cell death;role in cancer;function summary;impact of mutation on function;types of alteration in cancer;invasion and metastasis;cell replicative immortality;proliferative signalling
RAC1	Gprotein	proliferative signalling;genome instability and mutations;invasion and metastasis;escaping immune response to cancer;escaping programmed cell death;angiogenesis;function summary;role in cancer
RHOA	Gprotein	function summary;invasion and metastasis;role in cancer;suppression of growth;tumour promoting inflammation;escaping programmed cell death;genome instability and mutations
RHOH	Gprotein	suppression of growth;differentiation and development;function summary;fusion partner;invasion and metastasis;escaping programmed cell death;role in cancer
ATRX	helicase	genome instability and mutations;impact of mutation on function;cell division control;global regulation of gene expression;function summary;role in cancer;types of alteration in cancer
BLM	helicase	function summary;genome instability and mutations;differentiation and development;escaping programmed cell death;suppression of growth;role in cancer
BRIP1	helicase	function summary;differentiation and development;mouse model;role in cancer;genome instability and mutations;cell division control
CHD4	helicase	differentiation and development;global regulation of gene expression;types of alteration in cancer;role in cancer;cell division control;genome instability and mutations;function summary
DDX10	helicase	fusion partner;role in cancer;types of alteration in cancer;suppression of growth;function summary
DDX3X	helicase	change of cellular energetics;suppression of growth;invasion and metastasis;impact of mutation on function;escaping programmed cell death;cell division control;function summary;role in cancer
DDX5	helicase	escaping programmed cell death;function summary;cell division control;global regulation of gene expression;role in cancer;invasion and metastasis;proliferative signalling
DDX6	helicase	function summary;angiogenesis;escaping programmed cell death;proliferative signalling;role in cancer;types of alteration in cancer;global regulation of gene expression;differentiation and development;fusion partner;impact of mutation on function
DICER1	helicase	cell replicative immortality;escaping programmed cell death;role in cancer;angiogenesis;invasion and metastasis;global regulation of gene expression;genome instability and mutations;function summary;types of alteration in cancer;proliferative signalling;clinical impact
EIF4A2	helicase	function summary;fusion partner;clinical impact;impact of mutation on function;role in cancer
ERCC2	helicase	genome instability and mutations;function summary;escaping programmed cell death;role in cancer
ERCC3	helicase	function summary;genome instability and mutations;escaping programmed cell death;role in cancer
FUBP1	helicase	interaction with pathogen;function summary;role in cancer;invasion and metastasis;proliferative signalling;escaping programmed cell death
RECQL4	helicase	genome instability and mutations;types of alteration in cancer;invasion and metastasis;escaping programmed cell death;role in cancer;cell division control;function summary
ACVR1	kinase	role in cancer;types of alteration in cancer;function summary;differentiation and development;escaping programmed cell death;proliferative signalling;invasion and metastasis
ACVR2A	kinase	invasion and metastasis;function summary;suppression of growth;role in cancer;clinical impact;types of alteration in cancer;global regulation of gene expression;differentiation and development;cell division control;fusion partner;impact of mutation on function;proliferative signalling;escaping programmed cell death;genome instability and mutations
AKT1	kinase	impact of mutation on function;function summary;proliferative signalling;suppression of growth;escaping programmed cell death;invasion and metastasis;change of cellular energetics;types of alteration in cancer;role in cancer;genome instability and mutations;angiogenesis
AKT2	kinase	role in cancer;types of alteration in cancer
ATM	kinase	escaping programmed cell death;genome instability and mutations;invasion and metastasis;senescence;tumour promoting inflammation;cell division control;cell replicative immortality;types of alteration in cancer;role in cancer;function summary
ATR	kinase	function summary;genome instability and mutations;escaping programmed cell death;change of cellular energetics;suppression of growth;senescence;role in cancer;types of alteration in cancer;differentiation and development;cell division control;impact of mutation on function
BMPR1A	kinase	types of alteration in cancer;differentiation and development;invasion and metastasis;function summary;mouse model;role in cancer;clinical impact
CDK12	kinase	function summary;genome instability and mutations;change of cellular energetics;types of alteration in cancer;role in cancer
CDK4	kinase	function summary;cell division control;types of alteration in cancer;cell replicative immortality;role in cancer
CDK6	kinase	proliferative signalling;function summary;differentiation and development;role in cancer;cell division control;fusion partner
ETNK1	kinase	role in cancer;escaping programmed cell death;function summary
IKBKB	kinase	role in cancer;clinical impact;mouse model;types of alteration in cancer;differentiation and development;cell division control;fusion partner;interaction with pathogen;escaping immune response to cancer;tumour promoting inflammation;impact of mutation on function;invasion and metastasis;proliferative signalling;escaping programmed cell death;angiogenesis;function summary
LATS1	kinase	types of alteration in cancer;escaping programmed cell death;suppression of growth;impact of mutation on function;genome instability and mutations;mouse model;cell division control;function summary;differentiation and development;role in cancer;clinical impact
LATS2	kinase	suppression of growth;genome instability and mutations;clinical impact;types of alteration in cancer;cell division control;escaping programmed cell death;invasion and metastasis;role in cancer;senescence;function summary
MAPK1	kinase	types of alteration in cancer;role in cancer;change of cellular energetics;invasion and metastasis;escaping programmed cell death;impact of mutation on function;function summary
MTOR	kinase	function summary;angiogenesis;escaping programmed cell death;proliferative signalling;impact of mutation on function;change of cellular energetics;role in cancer;types of alteration in cancer;cell division control;invasion and metastasis
PIK3CA	kinase	differentiation and development;impact of mutation on function;proliferative signalling;invasion and metastasis;escaping programmed cell death;angiogenesis;types of alteration in cancer;role in cancer;function summary
PIK3CB	kinase	escaping programmed cell death;cell division control;genome instability and mutations;impact of mutation on function;function summary
TGFBR2	kinase	function summary;invasion and metastasis;suppression of growth;role in cancer;impact of mutation on function;types of alteration in cancer;mouse model
PLCG1	lipase	invasion and metastasis;role in cancer;types of alteration in cancer;cell division control;impact of mutation on function;function summary;angiogenesis;escaping programmed cell death;proliferative signalling
ATIC	methyltransferase	function summary;impact of mutation on function;role in cancer;fusion partner
DICER1	nuclease	cell replicative immortality;escaping programmed cell death;role in cancer;angiogenesis;invasion and metastasis;global regulation of gene expression;genome instability and mutations;function summary;types of alteration in cancer;proliferative signalling;clinical impact
ERCC4	nuclease	function summary;genome instability and mutations;clinical impact;role in cancer
ERCC5	nuclease	role in cancer;genome instability and mutations;escaping programmed cell death;function summary
PMS2	nuclease	genome instability and mutations;suppression of growth;invasion and metastasis;types of alteration in cancer;role in cancer;function summary;escaping programmed cell death
ALDH2	oxidoreductase	function summary;fusion partner;role in cancer;genome instability and mutations
SDHA	oxidoreductase	function summary;angiogenesis;change of cellular energetics;role in cancer;types of alteration in cancer
NT5C2	phosphatase	function summary;proliferative signalling;role in cancer;clinical impact;mouse model;escaping programmed cell death;types of alteration in cancer;impact of mutation on function
PPM1D	phosphatase	function summary;cell division control;types of alteration in cancer;role in cancer;proliferative signalling;impact of mutation on function;genome instability and mutations;escaping programmed cell death
PTEN	phosphatase	suppression of growth;escaping programmed cell death;invasion and metastasis;function summary;senescence;differentiation and development;cell replicative immortality;genome instability and mutations;change of cellular energetics;types of alteration in cancer;cell division control;escaping immune response to cancer;impact of mutation on function;role in cancer
PTPRT	phosphatase	function summary;suppression of growth;role in cancer;types of alteration in cancer;impact of mutation on function
BAP1	protease	function summary;escaping programmed cell death;invasion and metastasis;cell division control;change of cellular energetics;proliferative signalling;genome instability and mutations;types of alteration in cancer;role in cancer
CASP8	protease	proliferative signalling;impact of mutation on function;tumour promoting inflammation;escaping programmed cell death;angiogenesis;invasion and metastasis;role in cancer;function summary
ATM	trupositiveref	escaping programmed cell death;genome instability and mutations;invasion and metastasis;senescence;tumour promoting inflammation;cell division control;cell replicative immortality;types of alteration in cancer;role in cancer;function summary
ATR	trupositiveref	function summary;genome instability and mutations;escaping programmed cell death;change of cellular energetics;suppression of growth;senescence;role in cancer;types of alteration in cancer;differentiation and development;cell division control;impact of mutation on function
BARD1	trupositiveref	clinical impact;mouse model;types of alteration in cancer;differentiation and development;cell division control;role in cancer;suppression of growth;invasion and metastasis;proliferative signalling;escaping programmed cell death;genome instability and mutations;function summary
BLM	trupositiveref	function summary;genome instability and mutations;differentiation and development;escaping programmed cell death;suppression of growth;role in cancer
BRAF	trupositiveref	role in cancer;differentiation and development;fusion partner;impact of mutation on function;function summary;escaping programmed cell death;proliferative signalling
BRCA1	trupositiveref	impact of mutation on function;change of cellular energetics;cell division control;differentiation and development;types of alteration in cancer;role in cancer;invasion and metastasis;function summary;genome instability and mutations;angiogenesis;escaping programmed cell death
BRCA2	trupositiveref	genome instability and mutations;function summary;role in cancer;escaping programmed cell death;clinical impact;types of alteration in cancer;cell division control;differentiation and development
BRIP1	trupositiveref	function summary;differentiation and development;mouse model;role in cancer;genome instability and mutations;cell division control
CDH1	trupositiveref	function summary;invasion and metastasis;role in cancer;types of alteration in cancer;change of cellular energetics
CHEK2	trupositiveref	senescence;escaping programmed cell death;cell division control;genome instability and mutations;function summary;role in cancer;impact of mutation on function
EGFR	trupositiveref	types of alteration in cancer;change of cellular energetics;angiogenesis;differentiation and development;escaping programmed cell death;proliferative signalling;function summary;role in cancer;invasion and metastasis;escaping immune response to cancer;impact of mutation on function
FANCD2	trupositiveref	genome instability and mutations;role in cancer;function summary;senescence;escaping programmed cell death;tumour promoting inflammation;invasion and metastasis;proliferative signalling
NRAS	trupositiveref	escaping programmed cell death;role in cancer;function summary;impact of mutation on function;types of alteration in cancer;invasion and metastasis;cell replicative immortality;proliferative signalling
PIK3CA	trupositiveref	differentiation and development;impact of mutation on function;proliferative signalling;invasion and metastasis;escaping programmed cell death;angiogenesis;types of alteration in cancer;role in cancer;function summary
