## Supplemental table 3 for "Enzyme family-centred approach identifies helicases as recurrent hemizygous tumour suppressor genes"

### Sheet: siRNA
Target and siRNA number	siRNA sequence 5’ to 3’
AQR #1	CGACAUCAUCAAUAGACGA[dT][dT]
AQR #2	GAAGUAGACUUGAUACGAA[dT][dT]
AQR #3	GGCACUAAGUUUGACCGGA[dT][dT]
DHX8 #1	GCAGUGGGUUCUUCCGUAA[dT][dT]
DHX8 #2	GCCUGAUUACUGUUAUGCA[dT][dT]
DHX8 #3	CCAUCCCAGGUCGAACAUA[dT][dT]
DHX38 #1	GCAGAUCACAUGAAGAGAA[dT][dT]
DHX38 #2	CGAUUCUGGUUAUUGCAAA[dT][dT]
DHX38 #3	GAAGGAAUUUCAUUUGACA[dT][dT]
BRCA2	CCAACUUUGUCCUUAACUA[dT][dT]
CHK1	GGGAUAUUAAACCAGAAAA[dT][dT]
CtIP	GCUAAAACAGGAACGAAU[dT][dT]
SETX	GAGUAGUUGAUACCCGAAA[dT][dT]

### Sheet: antibodies
Target	Manufacturer	Catalogue number	Dilution
AQR	Bethyl lab	A302-547A	3.51389
DHX8	Bethyl lab	A300-624A	0.388889
DHX38	Novus Biologicals	NB110-40583	0.736111
Actin	Merck Millipore	MAB1501	1:10,000
CtIP	Cell Signaling	9201S	0.736111
GFP	Roche	1181446000	0.736111
CHK1	Santa Cruz	sc-56291	0.388889

### Sheet: primers
Name	Forward primer sequence 5’ to 3’	Reverse primer sequence 5’ to 3’
AQR siRNA #1 resistant	ATCTTATTCGCGATATTATCAACCGACGATGTGGAAACAATCCAT	ATGGATTGTTTCCACATCGTCGGTTGATAATATCGCGAATAAGAT
AQR siRNA #2 resistant	TCAATAGTTTGGAAGTTGATTTGATCAGAAGTCAAGTACAGCAGCTTA	TAAGCTGCTGTACTTGACTTCTGATCAAATCAACTTCCAAACTATTGA
AQR siRNA #3 resistant	CAAAACCTTATGGCACTAAATTCGATAGGAGGAGACCTTTTATTGA	TCAATAAAAGGTCTCCTCCTATCGAATTTAGTGCCATAAGGTTTTG
AQR InFusion	TCCCGTATACACCGGTGGCAGCCCCTGCGCAGCCCA	GAGGTGGTCTGGATCCTTACTTGGTCTCTTCTGGGGCAGATGTGGCA
